# pH-Dependent Transcriptional Profile Changes in Iron-Deficient *Arabidopsis* Roots

**DOI:** 10.1101/2020.05.21.109777

**Authors:** Huei-Hsuan Tsai, Wolfgang Schmidt

**Affiliations:** Institute of Plant and Microbial Biology, Academia Sinica, Taipei, 11529, Taiwan; Biotechnology Center, National Chung-Hsing University, Taichung, 40227, Taiwan; Genome and Systems Biology Degree Program, College of Life Science, National Taiwan University, Taipei, 10617, Taiwan

**Keywords:** ambient pH, coumarins, iron deficiency, iron uptake, RNA-seq, transcriptome, alkaline soil

## Abstract

Iron is an essential element for plants and abundantly present in most mineral soils. The mobility of iron is, however, dependent on the redox potential and hydrogen activity (pH) of the soil, factors that may limit its availability to plants in particular at alkaline pHs. Iron deficiency triggers pronounced changes in the transcriptional profile of plants, inducing processes that aid in the acquisition, uptake, and translocation of iron. How ambient pH impact the transcriptional iron deficiency response has not yet been elucidated in detail. Here, we provide an RNA-seq data set that catalogs global gene expression changes of iron-deficient plants grown at either optimal (5.5) or high (7.0) pH. A suite of 857 genes changed significantly and more than twofold in expression; only 54 genes of this suite were also differentially expressed between iron-deficient and iron-sufficient plants grown at pH 5.5. Among the high pH-responsive genes, 186 were earlier shown to be responsive to short-term transfer to low pH, 91 genes of this subset were anti-directionally regulated by high and low pH. The latter subset contained genes involved in cell wall organization, auxin homeostasis, and potential hubs of yet undefined signaling circuits. Growing iron-deficient plants at high pH also modulated the transcriptional iron deficiency response observed at pH 5.5 by compromising the enzymatic reduction of ferric chelates and favoring the production of iron-mobilizing coumarins. It is concluded that ambient pH is an important determinant of global gene expression which tunes iron acquisition to the prevailing edaphic conditions.
