## Supplemental Table 2 for "pH-Dependent Transcriptional Profile Changes in Iron-Deficient *Arabidopsis* Roots"

### Sheet: Sheet1
Supplemental Table 2. Common DEGs between high-pH and optimal-pH datasets. Fold change (FC) values for optimal-pH DEGs are from Rodríguez-Celma et al. (2013).
geneID	Optimal-pH FC	High-pH FC
AT3G12900	583.648	3.43173
AT4G31940	184.516	0.000291517
AT1G52120	146.512	0.342076
AT1G13609	76.9684	0.138386
AT1G01580	58.8055	0.477331
AT3G56980	31.0477	0.37844
AT3G07720	23.11	0.475932
AT4G19680	18.4458	0.330705
AT5G04150	17.0611	0.189155
AT1G47395	14.799	0.409796
AT2G30766	13.3093	0.147859
AT1G73120	8.86332	0.154466
AT3G45060	8.20766	61.7642
AT1G56430	5.25653	3.31137
AT2G14247	5.1864	2.06846
AT5G21950	3.26642	0.377174
AT3G21070	3.15663	0.461823
AT5G40590	2.98856	3.23079
AT5G13740	2.89533	0.440376
AT2G34390	2.74502	5.77843
AT1G05680	2.73061	0.0113838
AT5G50760	2.64457	0.320753
AT2G46750	2.62563	0.204573
AT1G80180	2.4475	0.319476
AT1G51830	2.41384	0.0166595
AT4G19160	2.28986	0.484766
AT3G47420	2.22563	2.29012
AT5G22890	2.22499	0.0125715
AT1G51840	2.22075	0.0295724
AT4G14630	2.11607	2.34447
AT1G61560	2.0868	0.176746
AT1G64590	2.0627	0.367547
AT2G32960	2.04906	2.58422
AT3G15510	2.04886	0.303161
AT1G05300	0.492973	3.10575
AT4G08290	0.486098	0.155694
AT1G21100	0.460518	0.0919409
AT1G13080	0.440577	0.37041
AT2G21650	0.436774	3.13685
AT4G36670	0.435961	0.357518
AT4G36220	0.422118	0.359471
AT4G29905	0.415637	0.15053
AT1G58290	0.407737	2.09326
AT2G22122	0.40773	0.204722
AT5G59080	0.396182	0.110544
AT3G02850	0.395017	0.141489
AT2G34500	0.373422	0.1703
AT4G33720	0.366146	0.417968
AT1G76410	0.350144	0.222643
AT5G46845	0.346718	0.153141
AT3G09220	0.260962	0.14273
AT4G37700	0.228881	0.161507
AT1G21140	0.228294	2.16211
AT4G25100	0.225548	51.1636
